# The diverse evolutionary histories of domesticated metaviral capsid genes in mammals

**DOI:** 10.1101/2023.09.17.558119

**Authors:** William S. Henriques, Janet M. Young, Artem Nemudryi, Anna Nemudraia, Blake Wiedenheft, Harmit S. Malik

## Abstract

Selfish genetic elements and their remnants comprise at least half of the human genome. Active transposons duplicate by inserting copies at new sites in a host genome. Following insertion, transposons can acquire mutations that render them inactive; the accrual of additional mutations can render them unrecognizable over time. However, in rare instances, segments of transposons become useful for the host, in a process called gene domestication. Using the first complete human genome assembly and 25 additional vertebrate genomes, we analyzed the evolutionary trajectories and functional potential of genes domesticated from the capsid genes of *Metaviridae*, a retroviral-like retrotransposon family. Our analysis reveals four families of domesticated capsid genes in placental mammals with varied evolutionary outcomes, ranging from universal retention to lineage-specific duplications or losses and from purifying selection to lineage-specific rapid evolution. The four families of domesticated capsid genes have divergent amino-terminal domains, inherited from four distinct ancestral metaviruses. Structural predictions reveal that many domesticated genes encode a previously unrecognized RNA-binding domain retained in multiple paralogs in mammalian genomes both adjacent to and independent from the capsid domain. Collectively, our study reveals diverse outcomes of domestication of diverse metaviruses, which led to structurally and evolutionarily diverse genes that encode important, but still largely-unknown functions in placental mammals.
