## Supplementary material for "The diverse evolutionary histories of domesticated metaviral capsid genes in mammals": Table S2

### Sheet: 2020.23.10.humanSeqs.fullLen.Re
Table S2: Gene names table. Compilation of all synonyms for the gene names used in this and previous studies. Clade refers to phylogenetic grouping in Figure 3.
Official human gene (HGNC) symbol	clade	SIRH name ("sushi-ichi-related retrotransposon homolog")	RTL name ("retrotransposon like")	MART name ("mammalian retrotransposon-derived")	PNMA name ("paraneoplastic Ma antigen")	Gene name in Kokosar et al, 2013	Additional synonyms
ARC	i					ARC	Arg3.1, hArc, KIAA0278
RTL1	ii	SIRH2	RTL1	Mart1		RTL1	HUR1, Mar1, PEG11
LDOC1	iii	SIRH7	RTL7	Mart7		LDOC1	BCUR1, Mar7, RTL7
PEG10	iii	SIRH1	RTL2	Mart2		PEG10	EDR, HB-1, Mar2, MEF3L, RGAG3, KIAA1051
RTL10	iii		RTL10			C22orf29	BOP, FLJ21125
RTL3	iii	SIRH9	RTL3	Mart3		ZCCHC5	Mar3, ZHC5, FLJ38865
RTL4	iii	SIRH11	RTL4	Mart4		ZCCHC16	Mar4, FLJ46608
RTL5	iii	SIRH8	RTL5	Mart5		RGAG4	6430402L03Rik, MAR5, KIAA2001
RTL6	iii	SIRH3	RTL6	Mart6		LDOC1L	dJ1033E15.2, Mar6, DKFZp761O17121
RTL8A	iii	SIRH6	RTL8A	Mart8A		FAM127B	CXX1b, DKFZP564B147
RTL8B	iii	SIRH4	RTL8B	Mart8B		FAM127C	CXX1c, MAR8B
RTL8C	iii	SIRH5	RTL8C	Mart8		FAM127A	CXX1, Mar8, MAR8C, MART8C
RTL9	iii	SIRH10	RTL9	Mart9		RGAG1	Mar9, KIAA1318
CCDC8	iv					CCDC8	3M3, p90, PPP1R20, DKFZp564K0322
MOAP1	iv				PNMA4	MOAP1	MAP-1
PNMA1	iv				PNMA1	PNMA1	MA1
PNMA2	iv				PNMA2	PNMA2	MA2, MM2, RGAG2
PNMA3	iv				PNMA3	PNMA3	MA3, MA5, MGC132756, MGC132758
PNMA5	iv				PNMA5	PNMA5	KIAA1934
PNMA6A	iv				PNMA6A	PNMA6A	MA6, PNMA6, PNMA6C, MGC15827
PNMA6B	iv					PNMA6B	PNMA6D
PNMA6E	iv				PNMA6E
PNMA6F	iv				PNMA6F or PNMA6BL		PNMA6BL
PNMA8A	iv				PNMA8A	PNMAL1	KIAA1183L, FLJ10781
PNMA8B	iv				PNMA8B	PNMAL2	KIAA1183
PNMA8C	iv
ZCCHC12	iv				PNMA7A	ZCCHC12	SIZN, SIZN1, FLJ16123
ZCCHC18	iv				PNMA7B	ZCCHC18	SIZN2
