## Supplementary material for "The diverse evolutionary histories of domesticated metaviral capsid genes in mammals": Table S4

### Sheet: gtex-tissue-key
Table S4 GTEX tissue key.
GTEX Tissue label	hierarchical_clustering_index
Brain...Spinal.cord..cervical.c.1.	1
Brain...Amygdala	2
Brain...Hippocampus	3
Brain...Caudate..basal.ganglia.	4
Brain...Putamen..basal.ganglia.	5
Brain...Substantia.nigra	6
Brain...Anterior.cingulate.cortex..BA24.	7
Brain...Cortex	8
Brain...Frontal.Cortex..BA9.	9
Brain...Hypothalamus	10
Brain...Nucleus.accumbens..basal.ganglia.	11
Pituitary	12
Brain...Cerebellar.Hemisphere	13
Brain...Cerebellum	14
Heart...Atrial.Appendage	15
Heart...Left.Ventricle	16
Esophagus...Mucosa	17
Skin...Not.Sun.Exposed..Suprapubic.	18
Skin...Sun.Exposed..Lower.leg.	19
Small.Intestine...Terminal.Ileum	20
Spleen	21
Minor.Salivary.Gland	22
Kidney...Cortex	23
Colon...Transverse	24
Stomach	25
Cells...EBV.transformed.lymphocytes	26
Whole.Blood	27
Liver	28
Muscle...Skeletal	29
Pancreas	30
Testis	31
Fallopian.Tube	32
Cervix...Endocervix	33
Uterus	34
Cervix...Ectocervix	35
Ovary	36
Adrenal.Gland	37
Artery...Aorta	38
Artery...Coronary	39
Artery...Tibial	40
Thyroid	41
Kidney...Medulla	42
Colon...Sigmoid	43
Esophagus...Gastroesophageal.Junction	44
Esophagus...Muscularis	45
Breast...Mammary.Tissue	46
Adipose...Subcutaneous	47
Adipose...Visceral..Omentum.	48
Vagina	49
Prostate	50
Cells...Cultured.fibroblasts	51
Lung	52
Nerve...Tibial	53
Bladder	54
Gong_et_al.	A
Human Protein Atlas	B
Citations:
Gong S, Gaccioli F, Dopierala J, Sovio U, Cook E, Volders P-J, Martens L, Kirk PDW, Richardson S, Smith GCS, et al. 2021. The RNA landscape of the human placenta in health and disease. Nat Commun 12:2639.
Uhlén M, Fagerberg L, Hallström BM, Lindskog C, Oksvold P, Mardinoglu A, Sivertsson Å, Kampf C, Sjöstedt E, Asplund A, et al. 2015. Tissue-based map of the human proteome. Science 347:1260419.
Lonsdale J, Thomas J, Salvatore M, Phillips R, Lo E, Shad S, Hasz R, Walters G, Garcia F, Young N, et al. 2013. The Genotype-Tissue Expression (GTEx) project. Nat Genet 45:580–585.
